# Mapping Disease Transitions from Premalignant, Asymptomatic to Advanced Myeloma through Integrative Epigenomic and Transcriptional Analyses

**DOI:** 10.64898/2026.06.03.729851

**Authors:** Aleksandra Kurowska, Azari Bantan, Raghad Shuwaikan, Nahia Gomez-Echarte, Itziar Cenzano, Paula Aguirre-Ruiz, Estíbaliz Miranda, Leire Garate, Amaia Vilas-Zornoza, Patxi San-Martin, Marta Larrayoz, Beñat Ariceta, Ane Amundarain, Daniel Soto Ortiz, Markos Tsitsianopoulos, Argyris Papantonis, María José Calasanz, José Ignacio Martin-Subero, Vincenzo Lagani, Jesper Tegner, Jose A. Martinez-Climent, Mikel Hernaez, Nuria Planell, Xabier Agirre, Felipe Prosper, David Gomez-Cabrero

**Affiliations:** Division of Biomedical Sciences, King Abdullah University of Science and Technology KAUST, Thuwal, Saudi Arabia; Computational Biology Program, Centre for Applied Medical Research (CIMA), Instituto de Investigaciones Sanitarias de Navarra (IdiSNA), Cancer Center Clinica Universidad de Navarra (CCUN), Pamplona, Spain; Hematology and Oncology Program, Centre for Applied Medical Research (CIMA), Instituto de Investigaciones Sanitarias de Navarra (IdiSNA), Cancer Center Clinica Universidad de Navarra (CCUN), Pamplona, Spain; Centro de Investigacion Biomedica en Red de Cancer (CIBERONC), Madrid, Spain; Institute of Pathology, University Medical Center Göttingen, Göttingen, Germany; Hematological Diseases Laboratory, CIMA LAB Diagnostics, Clinica Universidad de Navarra, 31008 Pamplona, Spain; Institució Catalana de Recerca i Estudis Avançats (ICREA), Barcelona, Spain; Institut d’Investigacions Biomèdiques August Pi i Sunyer (IDIBAPS), Barcelona, Spain; Institute of Chemical Biology, Ilia State University, Tbilisi, Georgia; Center for Data Science and Artificial Intelligence (DATAI), University of Navarra, Pamplona, Spain; Hematology and Cell Therapy Department. Clinica Universidad de Navarra, IdiSNA, Pamplona, Spain

**Author notes:** contributed equally (Aleksandra Kurowska, Azari Bantan, Raghad Shuwaikan). contributed equally (Nahia Gomez-Echarte, Itziar Cenzano).

## Abstract

Multiple myeloma (MM) evolves from asymptomatic precursor conditions through progressive genetic and epigenetic remodeling, yet the regulatory mechanisms driving the development toward more active stages of the disease remain poorly understood. Here, we integrated bulk-based paired chromatin accessibility and activation, and transcriptomic profiling across disease stages to map regulatory remodeling during myeloma development. We identified a progressive increase in chromatin accessibility; furthermore, this epigenetic reconfiguration is accompanied by a stage-dependent shift from promoter-centered regulation in precursor states toward enhancer-dominated transcriptional control in active MM. Motif enrichment and regulatory network analyses identified both established and previously underappreciated transcription factors (TFs), including members of the IRF, MEF2, and FOX families, associated with disease-stage–specific transcriptional programs. Among these, MEF2D and FOXK2 emerged as candidate regulators of pathways involved in cell survival and chemotaxis. Functional perturbation demonstrated that MEF2D depletion markedly impaired MM cell viability, whereas inhibition of either MEF2D or FOXK2 reduced chemotactic migration. Together, these findings provide a stage-resolved framework of epigenetic and transcriptional remodeling across myeloma development, revealing regulatory programs established in precursor conditions and progressively reinforced during disease evolution, while identifying candidate transcriptional dependencies with potential biological and therapeutic relevance.
