## Supplementary Table 1 for "Mapping Disease Transitions from Premalignant, Asymptomatic to Advanced Myeloma through Integrative Epigenomic and Transcriptional Analyses"

### Sheet: Patient Info
Sample ID	RNA-seq	ATAC-seq	ChIP-seq	17p del	1p del	t(4;14)	t(14;16)	1q gain and_or amp	1q gain	1q amp	1q all	Stage	Diagnosis Risk	Sex	Age	Sample Date
348-1 (1)	Yes	Yes	Yes	neutral	neutral	neutral	neutral	neutral	neutral	neutral	neutral	MM	MM	male	NA	2015-12-16
348-2 (2)	Yes	Yes	Yes	neutral	neutral	neutral	neutral	neutral	neutral	neutral	neutral	MM	MM	male	NA	2015-12-29
348-5 (5)	Yes	Yes	Yes	neutral	1p del	neutral	neutral	neutral	neutral	neutral	neutral	MM	MM	male	NA	2016-06-29
343-2	Yes	Yes	Yes	neutral	neutral	t(4;14)	neutral	1q gain and_or amp	1q gain	1q amp	1q aber	MM	MM-HR	female	81	2020-02-20
287-006	Yes	Yes	Yes	neutral	neutral	neutral	t(14;16)	neutral	neutral	neutral	neutral	SMM	SMM-HR	female	49	2016-09-19
287-01	Yes	Yes	No	neutral	neutral	neutral	neutral	1q gain and_or amp	neutral	neutral	1q aber	SMM	SMM	female	66	2015-07-06
300-03	Yes	Yes	Yes	neutral	neutral	neutral	neutral	1q gain and_or amp	neutral	neutral	1q aber	SMM	SMM	female	54	2017-05-12
302-01	Yes	Yes	No	neutral	neutral	neutral	neutral	neutral	neutral	neutral	neutral	SMM	SMM	female	58	2016-03-09
302-02	Yes	Yes	Yes	neutral	neutral	neutral	neutral	neutral	neutral	neutral	neutral	SMM	SMM	female	40	2016-04-28
302-03	Yes	Yes	No	17p del	neutral	t(4;14)	neutral	1q gain and_or amp	neutral	neutral	1q aber	SMM	SMM-HR	female	58	2017-01-25
303-04	Yes	Yes	Yes	neutral	neutral	neutral	neutral	neutral	neutral	neutral	neutral	SMM	SMM	male	67	2016-12-15
303-06	Yes	Yes	No	neutral	neutral	neutral	neutral	neutral	neutral	neutral	neutral	SMM	SMM	male	69	2017-03-23
341-10	Yes	Yes	No	17p del	neutral	neutral	neutral	neutral	neutral	neutral	neutral	MM	MM-HR	female	72	2018-06-12
341-4	Yes	Yes	No	neutral	neutral	neutral	neutral	neutral	neutral	neutral	neutral	MM	MM	male	76	2017-01-11
341-6	Yes	Yes	Yes	neutral	neutral	neutral	neutral	neutral	neutral	neutral	neutral	MM	MM	male	71	2017-09-27
343-10	Yes	Yes	Yes	neutral	1p del	neutral	neutral	1q gain and_or amp	neutral	neutral	1q aber	MM	MM	female	83	2018-06-27
343-12	Yes	Yes	Yes	neutral	neutral	neutral	neutral	neutral	neutral	neutral	neutral	MM	MM	male	76	2019-02-07
343-4	Yes	Yes	Yes	neutral	neutral	neutral	neutral	neutral	neutral	neutral	neutral	MM	MM	female	82	2017-04-19
343-5	Yes	Yes	Yes	neutral	neutral	neutral	neutral	1q gain and_or amp	neutral	neutral	1q aber	MM	MM	male	68	2017-05-10
343-7	Yes	Yes	Yes	neutral	neutral	neutral	neutral	neutral	neutral	neutral	neutral	MM	MM	female	74	2017-10-11
343-8	Yes	Yes	Yes	neutral	neutral	neutral	neutral	neutral	neutral	neutral	neutral	MM	MM	female	74	2018-04-18
343-9	Yes	Yes	Yes	neutral	1p del	neutral	neutral	1q gain and_or amp	neutral	neutral	1q aber	MM	MM	male	83	2018-04-24
344-1	Yes	Yes	Yes	neutral	neutral	neutral	neutral	1q gain and_or amp	neutral	neutral	1q aber	MM	MM	male	85	2016-08-19
344-5	Yes	Yes	Yes	neutral	neutral	neutral	neutral	1q gain and_or amp	neutral	neutral	1q aber	MM	MM	male	73	2017-04-21
344-6	Yes	Yes	Yes	neutral	neutral	neutral	neutral	1q gain and_or amp	neutral	neutral	1q aber	MM	MM	female	78	2017-05-10
344-7	Yes	Yes	No	neutral	neutral	neutral	neutral	1q gain and_or amp	neutral	neutral	1q aber	MM	MM	female	73	2018-05-15
344-8	Yes	Yes	Yes	neutral	neutral	neutral	neutral	1q gain and_or amp	neutral	neutral	1q aber	MM	MM	female	69	2018-07-18
345-1	Yes	Yes	Yes	neutral	neutral	neutral	neutral	neutral	neutral	neutral	neutral	MM	MM	male	74	2016-11-15
345-3	Yes	Yes	No	neutral	neutral	neutral	neutral	neutral	neutral	neutral	neutral	MM	MM	male	73	2017-03-16
348-10	Yes	Yes	Yes	neutral	neutral	neutral	neutral	neutral	neutral	neutral	neutral	MM	MM	female	70	2017-01-12
348-11	Yes	Yes	Yes	neutral	neutral	neutral	neutral	neutral	neutral	neutral	neutral	MM	MM	male	82	2017-01-26
348-12	Yes	Yes	Yes	neutral	neutral	neutral	neutral	neutral	neutral	neutral	neutral	MM	MM	female	79	2017-02-23
348-13	Yes	Yes	Yes	neutral	neutral	neutral	neutral	neutral	neutral	neutral	neutral	MM	MM	female	73	2017-03-03
348-16	Yes	Yes	No	neutral	neutral	neutral	neutral	1q gain and_or amp	neutral	neutral	1q aber	MM	MM	male	68	2017-05-19
348-20	Yes	Yes	Yes	neutral	neutral	neutral	neutral	1q gain and_or amp	neutral	neutral	1q aber	MM	MM	female	83	2017-07-13
348-21	Yes	Yes	Yes	neutral	neutral	neutral	neutral	1q gain and_or amp	neutral	neutral	1q aber	MM	MM	male	74	2017-07-13
348-22	Yes	Yes	Yes	neutral	neutral	neutral	neutral	neutral	neutral	neutral	neutral	MM	MM	female	83	2017-08-02
348-23	Yes	Yes	Yes	neutral	1p del	neutral	neutral	neutral	neutral	neutral	neutral	MM	MM	female	69	2017-09-15
348-25	Yes	Yes	No	neutral	neutral	neutral	neutral	1q gain and_or amp	neutral	neutral	1q aber	MM	MM	male	69	2017-10-11
348-28	Yes	Yes	Yes	neutral	neutral	neutral	neutral	1q gain and_or amp	neutral	neutral	1q aber	MM	MM	male	74	2018-03-05
348-31	Yes	Yes	Yes	17p del	neutral	neutral	neutral	1q gain and_or amp	neutral	neutral	1q aber	MM	MM-HR	female	74	2018-10-18
348-34	Yes	Yes	No	neutral	1p del	neutral	neutral	1q gain and_or amp	1q gain	1q amp	1q aber	MM	MM	female	81	2019-04-17
348-6	Yes	Yes	Yes	neutral	neutral	neutral	neutral	neutral	neutral	neutral	neutral	MM	MM	female	84	2016-09-14
348-7	Yes	Yes	Yes	neutral	neutral	neutral	neutral	1q gain and_or amp	neutral	neutral	1q aber	MM	MM	male	81	2016-09-14
348-8	Yes	Yes	Yes	neutral	neutral	neutral	neutral	1q gain and_or amp	neutral	neutral	1q aber	MM	MM	female	86	2016-09-21
348-9	Yes	Yes	Yes	neutral	neutral	neutral	neutral	1q gain and_or amp	neutral	neutral	1q aber	MM	MM	female	69	2016-10-26
352-2	Yes	Yes	No	17p del	neutral	neutral	t(14;16)	1q gain and_or amp	neutral	neutral	1q aber	MM	MM-HR	male	68	2017-04-21
352-4	Yes	Yes	Yes	neutral	neutral	neutral	neutral	1q gain and_or amp	neutral	neutral	1q aber	MM	MM	female	82	2017-06-14
359-1	Yes	Yes	Yes	neutral	neutral	t(4;14)	neutral	1q gain and_or amp	neutral	neutral	1q aber	MM	MM-HR	male	70	2016-04-28
359-2	Yes	Yes	Yes	neutral	neutral	t(4;14)	neutral	1q gain and_or amp	neutral	neutral	1q aber	MM	MM-HR	female	74	2016-05-17
382-03	Yes	Yes	Yes	neutral	neutral	neutral	neutral	neutral	neutral	neutral	neutral	SMM	SMM	female	53	2016-12-16
382-05	Yes	Yes	Yes	neutral	neutral	t(4;14)	neutral	neutral	neutral	neutral	neutral	SMM	SMM-HR	male	58	2017-02-21
382-2	Yes	Yes	Yes	neutral	neutral	t(4;14)	neutral	1q gain and_or amp	neutral	neutral	1q aber	SMM	SMM-HR	male	60	2016-08-01
383-06	Yes	Yes	Yes	neutral	neutral	neutral	neutral	1q gain and_or amp	neutral	neutral	1q aber	SMM	SMM	male	57	2017-02-10
383-09-Diag	Yes	Yes	No	neutral	neutral	t(4;14)	neutral	1q gain and_or amp	neutral	neutral	1q aber	SMM	SMM-HR	female	68	2017-04-19
383-8	Yes	Yes	Yes	neutral	neutral	neutral	neutral	neutral	neutral	neutral	neutral	SMM	SMM	female	32	2017-02-28
526-1	Yes	Yes	Yes	neutral	neutral	t(4;14)	neutral	1q gain and_or amp	1q gain	neutral	1q aber	MM	MM-HR	female	72	2019-03-07
526-3	Yes	Yes	Yes	17p del	neutral	t(4;14)	neutral	1q gain and_or amp	neutral	1q amp	1q aber	MM	MM-HR	female	72	2019-08-02
526-5	Yes	Yes	No	neutral	neutral	neutral	neutral	neutral	neutral	neutral	neutral	MM	MM	male	72	2019-09-24
526-6	Yes	No	No	neutral	neutral	neutral	neutral	neutral	neutral	neutral	neutral	MM	MM	male	70	2019-11-19
527-4	Yes	Yes	Yes	neutral	neutral	neutral	neutral	neutral	neutral	neutral	neutral	MM	MM	male	60	2018-04-11
527-5	Yes	Yes	Yes	17p del	neutral	neutral	neutral	1q gain and_or amp	neutral	neutral	1q aber	MM	MM-HR	female	55	2018-07-05
527-7	Yes	Yes	Yes	neutral	neutral	neutral	neutral	1q gain and_or amp	neutral	neutral	1q aber	MM	MM	female	56	2018-09-06
527-8	Yes	Yes	Yes	neutral	neutral	t(4;14)	neutral	1q gain and_or amp	neutral	neutral	1q aber	MM	MM-HR	female	72	2018-11-23
537-3	Yes	Yes	No	neutral	neutral	neutral	neutral	neutral	neutral	neutral	neutral	MM	MM	female	73	2019-08-30
538-1	Yes	Yes	Yes	neutral	neutral	neutral	neutral	neutral	neutral	neutral	neutral	MM	MM	male	71	2018-02-16
538-12	Yes	Yes	No	17p del	1p del	neutral	neutral	neutral	neutral	neutral	neutral	MM	MM-HR	female	71	2019-09-04
538-8	Yes	Yes	Yes	neutral	neutral	neutral	neutral	1q gain and_or amp	neutral	neutral	1q aber	MM	MM	male	72	2018-07-11
539-01	Yes	Yes	Yes	neutral	neutral	neutral	neutral	1q gain and_or amp	neutral	neutral	1q aber	MM	MM	male	71	2018-03-23
539-03	Yes	Yes	Yes	neutral	neutral	neutral	neutral	1q gain and_or amp	neutral	neutral	1q aber	MM	MM	male	70	2018-06-27
539-04	Yes	Yes	Yes	neutral	neutral	t(4;14)	neutral	1q gain and_or amp	1q gain	1q amp	1q aber	MM	MM-HR	male	79	2019-02-01
543-3	Yes	Yes	Yes	neutral	neutral	neutral	neutral	neutral	neutral	neutral	neutral	MM	MM	female	51	2019-02-08
543-4	Yes	Yes	Yes	neutral	neutral	neutral	neutral	1q gain and_or amp	1q gain	1q amp	1q aber	MM	MM	female	70	2019-02-08
545-2	Yes	Yes	Yes	neutral	neutral	neutral	neutral	1q gain and_or amp	neutral	neutral	1q aber	MM	MM	male	62	2018-12-13
545-4	Yes	Yes	No	17p del	neutral	neutral	t(14;16)	1q gain and_or amp	neutral	1q amp	1q aber	MM	MM-HR	female	64	2019-02-13
545-5	Yes	Yes	Yes	neutral	neutral	neutral	neutral	1q gain and_or amp	1q gain	neutral	1q aber	MM	MM	female	39	2019-03-15
655-2	Yes	Yes	Yes	neutral	neutral	neutral	neutral	1q gain and_or amp	1q gain	neutral	1q aber	MM	MM	female	72	2020-06-03
655-3	Yes	No	No	neutral	neutral	neutral	neutral	1q gain and_or amp	1q gain	neutral	1q aber	MM	MM	female	65	2020-06-17
658-1	Yes	Yes	Yes	neutral	neutral	neutral	neutral	1q gain and_or amp	neutral	neutral	1q aber	MM	MM	male	44	2018-07-25
658-2	Yes	Yes	No	neutral	neutral	neutral	neutral	1q gain and_or amp	neutral	neutral	1q aber	MM	MM	male	44	2018-10-23
658-4	Yes	Yes	Yes	17p del	neutral	neutral	neutral	1q gain and_or amp	1q gain	1q amp	1q aber	MM	MM-HR	female	66	2019-07-15
658-5	Yes	Yes	Yes	neutral	neutral	neutral	neutral	1q gain and_or amp	1q gain	neutral	1q aber	MM	MM	male	63	2020-06-03
662-1	Yes	Yes	Yes	17p del	neutral	neutral	neutral	1q gain and_or amp	neutral	neutral	1q aber	MM	MM-HR	female	70	2018-11-26
662-3	Yes	Yes	Yes	17p del	neutral	neutral	neutral	1q gain and_or amp	1q gain	neutral	1q aber	MM	MM-HR	male	68	2020-07-02
663-1	Yes	Yes	Yes	neutral	neutral	t(4;14)	neutral	1q gain and_or amp	1q gain	neutral	1q aber	MM	MM-HR	female	79	2020-06-11
736-3	Yes	Yes	Yes	neutral	neutral	neutral	neutral	1q gain and_or amp	1q gain	neutral	1q aber	MM	MM	female	86	2019-01-16
777-1	Yes	Yes	No	neutral	1p del	neutral	neutral	1q gain and_or amp	1q gain	1q amp	1q aber	MM	MM	female	80	2019-10-17
790-1	Yes	Yes	Yes	neutral	neutral	neutral	neutral	1q gain and_or amp	1q gain	1q amp	1q aber	MM	MM	female	69	2019-03-13
790-2	Yes	Yes	No	17p del	1p del	t(4;14)	neutral	neutral	neutral	neutral	neutral	MM	MM-HR	female	78	2019-10-11
790-3	Yes	Yes	No	neutral	neutral	neutral	neutral	neutral	neutral	neutral	neutral	MM	MM	male	77	2020-02-03
790-4	Yes	Yes	Yes	neutral	neutral	t(4;14)	neutral	neutral	neutral	neutral	neutral	MM	MM-HR	female	66	2020-02-19
790-7	Yes	Yes	No	neutral	neutral	t(4;14)	neutral	1q gain and_or amp	1q gain	1q amp	1q aber	MM	MM-HR	male	66	2020-07-29
792-001	Yes	Yes	Yes	neutral	neutral	neutral	neutral	neutral	neutral	neutral	neutral	MM	MM	male	72	2019-03-28
792-3	Yes	Yes	No	neutral	neutral	neutral	neutral	1q gain and_or amp	1q gain	neutral	1q aber	MM	MM	female	73	2020-06-11
794-1	Yes	Yes	Yes	neutral	neutral	neutral	neutral	1q gain and_or amp	1q gain	1q amp	1q aber	MM	MM	male	78	2019-06-13
794-4	Yes	Yes	Yes	neutral	neutral	neutral	neutral	1q gain and_or amp	1q gain	neutral	1q aber	MM	MM	female	67	2020-11-12
797-01	Yes	Yes	Yes	neutral	1p del	neutral	neutral	neutral	neutral	neutral	neutral	MM	MM	female	71	2019-08-30
797-04	Yes	Yes	No	neutral	neutral	neutral	neutral	neutral	neutral	neutral	neutral	MM	MM	female	73	2019-11-19
797-05	Yes	Yes	Yes	neutral	neutral	neutral	neutral	neutral	neutral	neutral	neutral	MM	MM	female	75	2020-02-28
812-05	Yes	Yes	Yes	neutral	neutral	t(4;14)	neutral	1q gain and_or amp	neutral	1q amp	1q aber	MM	MM-HR	male	66	2020-11-19
813-1	Yes	Yes	Yes	17p del	neutral	neutral	neutral	neutral	neutral	neutral	neutral	MM	MM-HR	female	75	2020-02-28
813-2	Yes	Yes	Yes	17p del	neutral	neutral	neutral	neutral	neutral	neutral	neutral	MM	MM-HR	male	80	2020-05-13
813-4	Yes	Yes	Yes	neutral	neutral	neutral	neutral	neutral	neutral	neutral	neutral	MM	MM	female	78	2020-06-04
813-5	Yes	Yes	No	neutral	neutral	neutral	neutral	neutral	neutral	neutral	neutral	MM	MM	female	74	2020-07-09
813-6	Yes	Yes	Yes	neutral	neutral	neutral	neutral	neutral	neutral	neutral	neutral	MM	MM	male	77	2020-10-15
813-7	Yes	Yes	Yes	neutral	neutral	neutral	neutral	neutral	neutral	neutral	neutral	MM	MM	male	71	2020-10-23
815-02	Yes	Yes	Yes	17p del	neutral	neutral	neutral	neutral	neutral	neutral	neutral	MM	MM-HR	female	70	2020-06-26
816-03	Yes	Yes	Yes	17p del	1p del	neutral	neutral	neutral	neutral	neutral	neutral	MM	MM-HR	male	72	2019-05-17
816-6	Yes	Yes	No	neutral	neutral	neutral	neutral	neutral	neutral	neutral	neutral	MM	MM	female	73	2019-09-12
817-2	Yes	Yes	Yes	neutral	neutral	neutral	neutral	neutral	neutral	neutral	neutral	MM	MM	male	79	2019-06-07
817-3	Yes	Yes	Yes	neutral	neutral	neutral	neutral	neutral	neutral	neutral	neutral	MM	MM	female	74	2019-07-16
817-4	Yes	Yes	No	neutral	neutral	neutral	neutral	1q gain and_or amp	1q gain	1q amp	1q aber	MM	MM	male	77	2019-10-29
819-06	Yes	Yes	Yes	17p del	neutral	neutral	t(14;16)	1q gain and_or amp	neutral	1q amp	1q aber	MM	MM-HR	female	68	2020-01-16
819-07	Yes	No	No	neutral	1p del	neutral	neutral	neutral	neutral	neutral	neutral	MM	MM	male	68	2020-01-16
819-08	Yes	Yes	Yes	neutral	neutral	neutral	neutral	neutral	neutral	neutral	neutral	MM	MM	male	76	2020-05-29
819-09	Yes	Yes	No	neutral	neutral	neutral	neutral	neutral	neutral	neutral	neutral	MM	MM	female	76	2020-06-29
820-01	Yes	Yes	Yes	neutral	neutral	neutral	neutral	neutral	neutral	neutral	neutral	MM	MM	male	67	2019-04-03
820-02	Yes	Yes	Yes	neutral	neutral	neutral	neutral	neutral	neutral	neutral	neutral	MM	MM	male	71	2019-04-11
820-06	Yes	Yes	No	neutral	neutral	neutral	neutral	neutral	neutral	neutral	neutral	MM	MM	female	70	2020-06-09
820-5	Yes	Yes	Yes	neutral	neutral	neutral	neutral	1q gain and_or amp	1q gain	neutral	1q aber	MM	MM	male	72	2018-11-27
823-01	Yes	Yes	Yes	neutral	neutral	neutral	neutral	1q gain and_or amp	neutral	1q amp	1q aber	MM	MM	male	72	2019-07-17
823-3	Yes	Yes	Yes	neutral	neutral	neutral	neutral	1q gain and_or amp	1q gain	1q amp	1q aber	MM	MM	male	73	2019-09-09
823-4	Yes	Yes	Yes	neutral	neutral	neutral	neutral	1q gain and_or amp	1q gain	1q amp	1q aber	MM	MM	female	77	2020-07-03
828-02	Yes	Yes	Yes	neutral	neutral	neutral	neutral	neutral	neutral	neutral	neutral	MM	MM	male	70	2019-02-13
828-03	Yes	Yes	Yes	neutral	neutral	neutral	neutral	1q gain and_or amp	neutral	1q amp	1q aber	MM	MM	female	70	2019-04-03
828-04	Yes	Yes	Yes	17p del	neutral	neutral	neutral	neutral	neutral	neutral	neutral	MM	MM-HR	female	71	2019-05-07
828-07	Yes	Yes	No	neutral	neutral	neutral	neutral	neutral	neutral	neutral	neutral	MM	MM	male	67	2019-10-16
828-08	Yes	Yes	No	neutral	neutral	neutral	neutral	1q gain and_or amp	neutral	1q amp	1q aber	MM	MM	male	68	2019-10-23
828-09	Yes	No	No	neutral	1p del	neutral	neutral	1q gain and_or amp	1q gain	1q amp	1q aber	MM	MM	female	68	2019-11-27
828-10	Yes	Yes	No	neutral	neutral	neutral	neutral	neutral	neutral	neutral	neutral	MM	MM	female	67	2019-11-27
828-15	Yes	Yes	Yes	neutral	neutral	neutral	neutral	1q gain and_or amp	1q gain	neutral	1q aber	MM	MM	male	75	2020-02-20
828-20	Yes	Yes	No	neutral	neutral	neutral	neutral	neutral	neutral	neutral	neutral	MM	MM	male	77	2020-12-22
830-1	Yes	Yes	Yes	neutral	neutral	neutral	neutral	1q gain and_or amp	1q gain	1q amp	1q aber	MM	MM	male	72	2020-06-23
830-3	Yes	Yes	Yes	neutral	neutral	neutral	neutral	neutral	neutral	neutral	neutral	MM	MM	female	72	2020-10-14
831-001	Yes	Yes	Yes	neutral	1p del	neutral	neutral	neutral	neutral	neutral	neutral	MM	MM	male	76	2019-05-10
831-002	Yes	Yes	Yes	neutral	neutral	neutral	neutral	1q gain and_or amp	neutral	1q amp	1q aber	MM	MM	female	78	2019-05-15
831-003	Yes	Yes	Yes	neutral	neutral	neutral	neutral	neutral	neutral	neutral	neutral	MM	MM	female	75	2019-05-31
831-04	Yes	Yes	Yes	neutral	neutral	neutral	neutral	1q gain and_or amp	1q gain	neutral	1q aber	MM	MM	male	76	2019-08-30
831-05	Yes	Yes	No	neutral	neutral	neutral	neutral	1q gain and_or amp	1q gain	1q amp	1q aber	MM	MM	female	71	2019-09-27
831-07	Yes	Yes	No	neutral	1p del	neutral	neutral	1q gain and_or amp	1q gain	1q amp	1q aber	MM	MM	female	76	2020-01-09
831-08	Yes	Yes	Yes	neutral	neutral	neutral	neutral	neutral	neutral	neutral	neutral	MM	MM	female	77	2020-01-22
831-09	Yes	Yes	Yes	neutral	neutral	neutral	neutral	neutral	neutral	neutral	neutral	MM	MM	female	75	2020-09-23
831-10	Yes	Yes	No	neutral	neutral	neutral	neutral	neutral	neutral	neutral	neutral	MM	MM	female	73	2020-12-14
836-03	Yes	Yes	No	neutral	neutral	neutral	neutral	neutral	neutral	neutral	neutral	MM	MM	female	70	2019-10-30
836-2	Yes	Yes	Yes	17p del	neutral	t(4;14)	neutral	1q gain and_or amp	neutral	1q amp	1q aber	MM	MM-HR	female	68	2019-10-07
837-03	Yes	Yes	Yes	neutral	neutral	neutral	neutral	1q gain and_or amp	1q gain	1q amp	1q aber	MM	MM	male	75	2020-09-07
837-1	Yes	Yes	No	neutral	neutral	neutral	neutral	neutral	neutral	neutral	neutral	MM	MM	male	75	2019-07-03
838-02	Yes	Yes	Yes	neutral	neutral	neutral	neutral	neutral	neutral	neutral	neutral	MM	MM	male	75	2020-06-11
838-03	Yes	Yes	Yes	neutral	neutral	neutral	neutral	1q gain and_or amp	1q gain	neutral	1q aber	MM	MM	female	70	2020-06-18
838-04	Yes	Yes	No	neutral	neutral	neutral	neutral	neutral	neutral	neutral	neutral	MM	MM	female	72	2020-08-27
838-05	Yes	Yes	Yes	neutral	neutral	neutral	neutral	neutral	neutral	neutral	neutral	MM	MM	female	72	2020-11-12
CUN_593222_27725	Yes	Yes	No	neutral	neutral	neutral	neutral	neutral	neutral	neutral	neutral	MGUS	MGUS	male	65	2019-11-25
28071_CUN_868348	Yes	No	No	neutral	neutral	neutral	neutral	neutral	neutral	neutral	neutral	MM	MM	male	65	2019-12-12
CUN_872774	Yes	No	No	17p del	1p del	neutral	neutral	neutral	neutral	neutral	neutral	MM	MM	male	55	2020-02-05
CUN_251900_29498	Yes	Yes	No	neutral	neutral	neutral	neutral	neutral	1q gain	neutral	1q aber	MM	MM	male	83	2020-03-03
CUN_882336_31879	Yes	No	No	neutral	neutral	neutral	neutral	neutral	neutral	1q amp	1q aber	MM	MM	female	65	2020-06-16
CUN_259250	Yes	No	No	neutral	neutral	neutral	neutral	neutral	neutral	1q amp	1q aber	MM	MM	male	84	2020-06-19
CUN_501096_8211018	Yes	No	No	neutral	neutral	t(4;14)	neutral	neutral	1q gain	neutral	1q aber	SMM	SMM-HR	female	72	2020-11-25
CUN_901588	Yes	No	No	neutral	neutral	neutral	neutral	neutral	neutral	neutral	neutral	MM	MM	male	64	2020-12-15
86899	Yes	Yes	Yes	neutral	neutral	neutral	neutral	neutral	neutral	1q amp	1q aber	SMM	SMM-HR	male	85	2020-09-24
86725	Yes	Yes	No	neutral	neutral	t(4;14)	neutral	neutral	1q gain	neutral	1q aber	SMM	SMM-HR	female	74	2020-09-14
77114_85959	Yes	Yes	Yes	neutral	neutral	t(4;14)	neutral	neutral	neutral	1q amp	1q aber	SMM	SMM-HR	male	43	2020-07-14
85220	Yes	Yes	Yes	neutral	neutral	neutral	neutral	neutral	1q gain	neutral	1q aber	MGUS	MGUS	male	67	2020-05-27
27893_83664	Yes	Yes	No	neutral	neutral	neutral	neutral	neutral	neutral	1q amp	1q aber	SMM	SMM	male	84	2020-01-22
79827	Yes	Yes	Yes	neutral	neutral	t(4;14)	neutral	neutral	neutral	neutral	neutral	MM	MM	female	55	2019-05-17
78970	Yes	Yes	Yes	neutral	neutral	neutral	neutral	neutral	neutral	neutral	neutral	MGUS	MGUS	male	67	2019-03-28
77237	Yes	Yes	Yes	neutral	neutral	neutral	neutral	neutral	neutral	1q amp	1q aber	SMM	SMM	female	51	2018-12-19
77133	Yes	Yes	Yes	neutral	neutral	neutral	neutral	neutral	neutral	1q amp	1q aber	MGUS	MGUS	female	55	2018-12-13
64562	Yes	Yes	Yes	17p del	neutral	neutral	neutral	neutral	neutral	neutral	neutral	SMM	SMM-HR	male	51	2018-12-11
76888_64223	Yes	Yes	No	neutral	neutral	neutral	neutral	neutral	neutral	1q amp	1q aber	SMM	SMM	male	83	2018-11-28
63562_76321	Yes	Yes	No	neutral	neutral	neutral	neutral	neutral	neutral	1q amp	1q aber	SMM	SMM	male	44	2018-10-24
62311_75260	Yes	Yes	Yes	neutral	neutral	neutral	neutral	neutral	neutral	neutral	neutral	SMM	SMM	male	54	2018-08-08
60858_74151	Yes	Yes	Yes	neutral	neutral	neutral	neutral	neutral	neutral	neutral	neutral	SMM	SMM	male	73	2018-05-24
59833_73435	Yes	Yes	No	neutral	neutral	neutral	neutral	neutral	neutral	neutral	neutral	MM	MM	female	68	2018-04-13
72432	Yes	Yes	Yes	neutral	neutral	neutral	neutral	neutral	neutral	neutral	neutral	MGUS	MGUS	male	71	2018-01-24
72205	Yes	Yes	Yes	neutral	neutral	neutral	neutral	neutral	neutral	neutral	neutral	MGUS	MGUS	female	74	2018-01-04
55431_70282	Yes	Yes	No	neutral	neutral	neutral	neutral	neutral	neutral	1q amp	1q aber	SMM	SMM	female	75	2017-07-26
70055_55058	Yes	Yes	No	17p del	neutral	neutral	neutral	neutral	neutral	neutral	neutral	SMM	SMM-HR	female	70	2017-07-06
49292_65883	Yes	Yes	No	neutral	neutral	neutral	t(14;16)	neutral	neutral	neutral	neutral	SMM	SMM-HR	female	49	2016-08-24
63898	Yes	Yes	Yes	neutral	neutral	t(4;14)	neutral	neutral	neutral	1q amp	1q aber	MGUS	MGUS-HR	female	69	2016-04-05
63708	Yes	Yes	Yes	neutral	neutral	neutral	neutral	neutral	neutral	1q amp	1q aber	MGUS	MGUS	male	80	2016-03-17
63531	Yes	Yes	Yes	neutral	neutral	neutral	neutral	neutral	neutral	neutral	neutral	MGUS	MGUS	female	71	2016-03-04
63025	Yes	No	No	neutral	neutral	neutral	neutral	neutral	neutral	neutral	neutral	MGUS	MGUS	male	43	2015-01-22
61767	Yes	Yes	Yes	neutral	neutral	neutral	neutral	neutral	neutral	1q amp	1q aber	MGUS	MGUS	male	58	2015-10-09
43513_61316	Yes	Yes	No	neutral	neutral	neutral	neutral	neutral	neutral	neutral	neutral	SMM	SMM	female	67	2015-08-27
61067	Yes	Yes	Yes	neutral	neutral	neutral	neutral	neutral	neutral	1q amp	1q aber	MGUS	MGUS	female	57	2015-08-07
60764	Yes	Yes	Yes	neutral	neutral	neutral	neutral	neutral	neutral	1q amp	1q aber	MGUS	MGUS	female	52	2015-07-03
60310	Yes	Yes	Yes	neutral	neutral	neutral	neutral	neutral	neutral	1q amp	1q aber	MGUS	MGUS	male	58	2015-05-19
59867	Yes	Yes	Yes	neutral	neutral	neutral	neutral	neutral	neutral	1q amp	1q aber	MGUS	MGUS	male	61	2015-04-08
39069_57612	Yes	Yes	No	neutral	neutral	t(4;14)	neutral	neutral	neutral	neutral	neutral	SMM	SMM-HR	female	79	2014-09-12
CPN_273	Yes	No	No	neutral	neutral	neutral	neutral	neutral	neutral	neutral	neutral	HC	HC	female	19	NA
CPN_277	Yes	Yes	No	neutral	neutral	neutral	neutral	neutral	neutral	neutral	neutral	HC	HC	female	22	NA
CPN_MO_278	Yes	Yes	No	neutral	neutral	neutral	neutral	neutral	neutral	neutral	neutral	HC	HC	female	19	NA
CPN_MO272	Yes	Yes	No	neutral	neutral	neutral	neutral	neutral	neutral	neutral	neutral	HC	HC	female	22	NA
CPN_MO274_37368	Yes	Yes	No	neutral	neutral	neutral	neutral	neutral	neutral	neutral	neutral	HC	HC	female	19	NA
CPN_MO276	Yes	Yes	No	neutral	neutral	neutral	neutral	neutral	neutral	neutral	neutral	HC	HC	male	23	NA
CPN_MO279	Yes	Yes	No	neutral	neutral	neutral	neutral	neutral	neutral	neutral	neutral	HC	HC	male	21	NA
