## Supplementary Table 4 for "Mapping Disease Transitions from Premalignant, Asymptomatic to Advanced Myeloma through Integrative Epigenomic and Transcriptional Analyses"

### Sheet: MGUS
ID	Description	GeneRatio	BgRatio	pvalue	p.adjust	qvalue	geneID	Count	Pathway Category
GO:0006935	chemotaxis	13/61	66/731	0.00168592	0.278176	0.276845	NRG3/CNTN5/CNTN1/BOC/SLIT2/KIT/VEGFC/LAMA2/ETV1/HSPB1/HGF/MTUS1/ANGPT1	13	Chemotaxis
GO:0042330	taxis	13/61	66/731	0.00168592	0.278176	0.276845	NRG3/CNTN5/CNTN1/BOC/SLIT2/KIT/VEGFC/LAMA2/ETV1/HSPB1/HGF/MTUS1/ANGPT1	13	Chemotaxis
GO:0048015	phosphatidylinositol-mediated signaling	6/61	22/731	0.00682727	0.482982	0.480671	IGF1/INSR/PLCL1/KIT/HGF/ANGPT1	6	PI3K pathway
GO:0048017	inositol lipid-mediated signaling	6/61	22/731	0.00682727	0.482982	0.480671	IGF1/INSR/PLCL1/KIT/HGF/ANGPT1	6	PI3K pathway
GO:0014068	positive regulation of phosphatidylinositol 3-kinase signaling	5/61	16/731	0.0073179	0.482982	0.480671	IGF1/INSR/KIT/HGF/ANGPT1	5	PI3K pathway
GO:0014066	regulation of phosphatidylinositol 3-kinase signaling	5/61	17/731	0.00970789	0.533934	0.531379	IGF1/INSR/KIT/HGF/ANGPT1	5	PI3K pathway
GO:0014065	phosphatidylinositol 3-kinase signaling	5/61	19/731	0.0160004	0.754306	0.750697	IGF1/INSR/KIT/HGF/ANGPT1	5	PI3K pathway
GO:0090130	tissue migration	7/61	37/731	0.02765	0.773842	0.770139	SLIT2/KIT/VEGFC/HSPB1/ANGPT1/GADD45A/MCC	7	Migration
GO:0090132	epithelium migration	7/61	37/731	0.02765	0.773842	0.770139	SLIT2/KIT/VEGFC/HSPB1/ANGPT1/GADD45A/MCC	7	Migration
GO:0030178	negative regulation of Wnt signaling pathway	5/61	22/731	0.0297866	0.773842	0.770139	DKK1/FZD4/CXXC4/FZD6/MCC	5	Wnt signaling
GO:0010632	regulation of epithelial cell migration	6/61	30/731	0.0319084	0.773842	0.770139	SLIT2/VEGFC/HSPB1/ANGPT1/GADD45A/MCC	6	Migration
GO:0010594	regulation of endothelial cell migration	5/61	23/731	0.0356605	0.773842	0.770139	SLIT2/VEGFC/HSPB1/ANGPT1/GADD45A	5	Migration
GO:0007411	axon guidance	6/61	31/731	0.0370299	0.773842	0.770139	CNTN5/CNTN1/BOC/SLIT2/LAMA2/ETV1	6	Chemotaxis
GO:0050731	positive regulation of peptidyl-tyrosine phosphorylation	6/61	32/731	0.0426565	0.773842	0.770139	CNTN1/IGF1/KIT/BTC/HGF/ANGPT1	6	PI3K pathway
GO:0097485	neuron projection guidance	6/61	32/731	0.0426565	0.773842	0.770139	CNTN5/CNTN1/BOC/SLIT2/LAMA2/ETV1	6	Excluded
GO:0010633	negative regulation of epithelial cell migration	3/61	10/731	0.0434659	0.773842	0.770139	SLIT2/GADD45A/MCC	3	Excluded
GO:0043542	endothelial cell migration	5/61	25/731	0.0494438	0.773842	0.770139	SLIT2/VEGFC/HSPB1/ANGPT1/GADD45A	5	Migration

### Sheet: SMM
ID	Description	GeneRatio	BgRatio	pvalue	p.adjust	qvalue	geneID	Count	Pathway Category
GO:0006935	chemotaxis	17/80	66/731	0.000284813	0.0482757	0.0475187	NRG3/CNTN5/NCAM1/CNTN1/WNT5A/BOC/SLIT2/KIT/VEGFC/LAMA2/ETV1/HGF/MTUS1/ANGPT1/ARTN/EPHA6/TPBG	17	Chemotaxis
GO:0042330	taxis	17/80	66/731	0.000284813	0.0482757	0.0475187	NRG3/CNTN5/NCAM1/CNTN1/WNT5A/BOC/SLIT2/KIT/VEGFC/LAMA2/ETV1/HGF/MTUS1/ANGPT1/ARTN/EPHA6/TPBG	17	Chemotaxis
GO:0007411	axon guidance	10/80	31/731	0.000922647	0.0882963	0.0869118	CNTN5/NCAM1/CNTN1/WNT5A/BOC/SLIT2/LAMA2/ETV1/ARTN/EPHA6	10	Chemotaxis
GO:0097485	neuron projection guidance	10/80	32/731	0.00122285	0.0882963	0.0869118	CNTN5/NCAM1/CNTN1/WNT5A/BOC/SLIT2/LAMA2/ETV1/ARTN/EPHA6	10	Excluded
GO:0030178	negative regulation of Wnt signaling pathway	8/80	22/731	0.00130231	0.0882963	0.0869118	DKK1/FRZB/WNT5A/CXXC4/FZD6/MLLT3/MCC/TPBG	8	Wnt signaling
GO:0090090	negative regulation of canonical Wnt signaling pathway	7/80	18/731	0.00170611	0.096395	0.0948834	DKK1/FRZB/WNT5A/FZD6/MLLT3/MCC/TPBG	7	Wnt signaling
GO:0042471	ear morphogenesis	5/80	12/731	0.00592853	0.28711	0.282608	LRIG3/FRZB/WNT5A/MYO6/FZD6	5	Excluded
GO:0014068	positive regulation of phosphatidylinositol 3-kinase signaling	5/80	16/731	0.0229407	0.535177	0.526785	IGF1/INSR/KIT/HGF/ANGPT1	5	PI3K pathway
GO:0035567	non-canonical Wnt signaling pathway	5/80	16/731	0.0229407	0.535177	0.526785	DKK1/FRZB/WNT5A/FZD6/MLLT3	5	Wnt signaling
GO:0060071	Wnt signaling pathway, planar cell polarity pathway	4/80	11/731	0.0241307	0.535177	0.526785	DKK1/WNT5A/FZD6/MLLT3	4	Wnt signaling
GO:0090175	regulation of establishment of planar polarity	4/80	11/731	0.0241307	0.535177	0.526785	DKK1/WNT5A/FZD6/MLLT3	4	Cellular and microenvironment remodelling
GO:0099054	presynapse assembly	4/80	11/731	0.0241307	0.535177	0.526785	DKK1/CNTN5/WNT5A/PCLO	4	Excluded
GO:0099172	presynapse organization	4/80	11/731	0.0241307	0.535177	0.526785	DKK1/CNTN5/WNT5A/PCLO	4	Excluded
GO:0009952	anterior/posterior pattern specification	6/80	22/731	0.0252591	0.535177	0.526785	DKK1/ACVR2A/ACVR2B/WNT5A/DMRT2/MLLT3	6	Cellular and microenvironment remodelling
GO:0048015	phosphatidylinositol-mediated signaling	6/80	22/731	0.0252591	0.535177	0.526785	IGF1/INSR/PLCL1/KIT/HGF/ANGPT1	6	PI3K pathway
GO:0048017	inositol lipid-mediated signaling	6/80	22/731	0.0252591	0.535177	0.526785	IGF1/INSR/PLCL1/KIT/HGF/ANGPT1	6	PI3K pathway
GO:0014066	regulation of phosphatidylinositol 3-kinase signaling	5/80	17/731	0.0297592	0.560465	0.551676	IGF1/INSR/KIT/HGF/ANGPT1	5	PI3K pathway
GO:2000027	regulation of animal organ morphogenesis	5/80	17/731	0.0297592	0.560465	0.551676	DKK1/WNT5A/HGF/FZD6/MLLT3	5	Excluded
GO:0003002	regionalization	7/80	30/731	0.0364625	0.619768	0.61005	DKK1/ACVR2A/ACVR2B/WNT5A/CXXC4/DMRT2/MLLT3	7	Cellular and microenvironment remodelling
GO:0007409	axonogenesis	11/80	57/731	0.0365645	0.619768	0.61005	CNTN5/NCAM1/CNTN1/MAP2/WNT5A/BOC/SLIT2/LAMA2/ETV1/ARTN/EPHA6	11	Chemotaxis
GO:0060070	canonical Wnt signaling pathway	8/80	38/731	0.0456479	0.642305	0.632233	BCL9/DKK1/FRZB/WNT5A/FZD6/MLLT3/MCC/TPBG	8	Wnt signaling
GO:0014065	phosphatidylinositol 3-kinase signaling	5/80	19/731	0.0469196	0.642305	0.632233	IGF1/INSR/KIT/HGF/ANGPT1	5	PI3K pathway

### Sheet: MM
ID	Description	GeneRatio	BgRatio	pvalue	p.adjust	qvalue	geneID	Count	Pathway Category
GO:0006935	chemotaxis	26/125	66/731	4.70944e-06	0.000828861	0.000765904	NRG3/CNTN5/NCAM1/CNTN1/EDNRB/NEO1/ITGAV/WNT5A/BOC/SLIT2/KIT/VEGFC/EFNA5/FER/LAMA2/ETV1/HSPB1/HGF/FEZF1/PTN/MTUS1/TMEFF1/TGFB2/EPHA6/TPBG/GLI3	26	Chemotaxis
GO:0042330	taxis	26/125	66/731	4.70944e-06	0.000828861	0.000765904	NRG3/CNTN5/NCAM1/CNTN1/EDNRB/NEO1/ITGAV/WNT5A/BOC/SLIT2/KIT/VEGFC/EFNA5/FER/LAMA2/ETV1/HSPB1/HGF/FEZF1/PTN/MTUS1/TMEFF1/TGFB2/EPHA6/TPBG/GLI3	26	Chemotaxis
GO:0007411	axon guidance	14/125	31/731	0.000179889	0.021107	0.0195038	CNTN5/NCAM1/CNTN1/NEO1/WNT5A/BOC/SLIT2/EFNA5/LAMA2/ETV1/FEZF1/TMEFF1/EPHA6/GLI3	14	Chemotaxis
GO:0097485	neuron projection guidance	14/125	32/731	0.000273295	0.0240499	0.0222232	CNTN5/NCAM1/CNTN1/NEO1/WNT5A/BOC/SLIT2/EFNA5/LAMA2/ETV1/FEZF1/TMEFF1/EPHA6/GLI3	14	Excluded
GO:0090090	negative regulation of canonical Wnt signaling pathway	9/125	18/731	0.00117036	0.0823931	0.0761347	DKK1/FZD4/FRZB/WNT5A/FZD6/MLLT3/MCC/TPBG/GLI3	9	Wnt signaling
GO:0030178	negative regulation of Wnt signaling pathway	10/125	22/731	0.0015562	0.0912969	0.0843622	DKK1/FZD4/FRZB/WNT5A/CXXC4/FZD6/MLLT3/MCC/TPBG/GLI3	10	Wnt signaling
GO:0048839	inner ear development	9/125	21/731	0.00444489	0.21603	0.199621	LRIG3/FRZB/WNT5A/MYO6/FZD6/MAPKAPK2/TGFB2/GLI3/SIX4	9	Excluded
GO:0045778	positive regulation of ossification	6/125	11/731	0.00490977	0.21603	0.199621	ACVR2A/ACVR2B/WNT5A/PTN/TGFB2/BMP6	6	Bone
GO:0042471	ear morphogenesis	6/125	12/731	0.00845519	0.31501	0.291083	LRIG3/FRZB/WNT5A/MYO6/FZD6/SIX4	6	Excluded
GO:0007409	axonogenesis	17/125	57/731	0.00951596	0.31501	0.291083	CNTN5/NCAM1/CNTN1/NEO1/RAPH1/MAP2/WNT5A/BOC/SLIT2/EFNA5/LAMA2/ETV1/PTPRZ1/FEZF1/TMEFF1/EPHA6/GLI3	17	Chemotaxis
GO:0021537	telencephalon development	11/125	32/731	0.0120792	0.31501	0.291083	NRG3/ERBB4/BTBD3/WNT5A/SLIT2/FAT4/FOXP2/FEZF1/TMEM108/GLI3/XAB2	11	Excluded
GO:0043583	ear development	9/125	24/731	0.0124432	0.31501	0.291083	LRIG3/FRZB/WNT5A/MYO6/FZD6/MAPKAPK2/TGFB2/GLI3/SIX4	9	Excluded
GO:0002009	morphogenesis of an epithelium	16/125	55/731	0.0153291	0.31501	0.291083	AJAP1/DKK1/FRZB/ERBB4/WNT5A/SLIT2/VEGFC/HGF/FZD6/MLLT3/TGFB2/IFT57/GLI3/ADM/SIX4/FMN1	16	Cellular and microenvironment remodelling
GO:0016331	morphogenesis of embryonic epithelium	7/125	17/731	0.0156804	0.31501	0.291083	WNT5A/VEGFC/FZD6/TGFB2/IFT57/ADM/SIX4	7	Cellular and microenvironment remodelling
GO:2000027	regulation of animal organ morphogenesis	7/125	17/731	0.0156804	0.31501	0.291083	AJAP1/DKK1/WNT5A/HGF/FZD6/MLLT3/SIX4	7	Excluded
GO:0061564	axon development	18/125	65/731	0.0173822	0.31501	0.291083	CNTN5/NCAM1/CNTN1/NEO1/RAPH1/MAP2/WNT5A/BOC/SLIT2/EFNA5/LAMA2/ETV1/PTPRZ1/FEZF1/PTN/TMEFF1/EPHA6/GLI3	18	Excluded
GO:0007423	sensory organ development	16/125	56/731	0.0183336	0.31501	0.291083	FZD4/LRIG3/EFEMP1/SPRED2/FRZB/ACVR2B/WNT5A/KIT/MYO6/FZD6/MAPKAPK2/TGFB2/BMP6/GLI3/MAB21L1/SIX4	16	Excluded
GO:0048568	embryonic organ development	14/125	47/731	0.0187442	0.31501	0.291083	LRIG3/EFEMP1/FRZB/WNT5A/KIT/MYO6/FZD6/TGFB2/IFT57/GLI3/ADM/TEAD1/SIX4/PLCD3	14	Excluded
GO:0048667	cell morphogenesis involved in neuron differentiation	20/125	75/731	0.0187838	0.31501	0.291083	CNTN5/NCAM1/CNTN1/NEO1/RAPH1/MAP2/BTBD3/WNT5A/BOC/SLIT2/EFNA5/LAMA2/ETV1/PTPRZ1/FEZF1/PTN/TMEFF1/EPHA6/TPBG/GLI3	20	Excluded
GO:0003002	regionalization	10/125	30/731	0.0208741	0.31501	0.291083	DKK1/ACVR2A/ACVR2B/WNT5A/CXXC4/FEZF1/DMRT2/MLLT3/IFT57/GLI3	10	Cellular and microenvironment remodelling
GO:0060562	epithelial tube morphogenesis	9/125	26/731	0.0218619	0.31501	0.291083	WNT5A/SLIT2/FZD6/TGFB2/IFT57/GLI3/ADM/SIX4/FMN1	9	Cellular and microenvironment remodelling
GO:0042552	myelination	7/125	18/731	0.0220683	0.31501	0.291083	SBF2/MTMR2/CNTN1/HGF/PTPRZ1/PTN/SLC8A3	7
GO:0009952	anterior/posterior pattern specification	8/125	22/731	0.0223728	0.31501	0.291083	DKK1/ACVR2A/ACVR2B/WNT5A/FEZF1/DMRT2/MLLT3/GLI3	8	Cellular and microenvironment remodelling
GO:0048015	phosphatidylinositol-mediated signaling	8/125	22/731	0.0223728	0.31501	0.291083	IGF1/INSR/PLCL1/ERBB4/KIT/HGF/TGFB2/PLCD3	8	PI3K pathway
GO:0048017	inositol lipid-mediated signaling	8/125	22/731	0.0223728	0.31501	0.291083	IGF1/INSR/PLCL1/ERBB4/KIT/HGF/TGFB2/PLCD3	8	PI3K pathway
GO:0001738	morphogenesis of a polarized epithelium	6/125	15/731	0.0293237	0.341947	0.315973	AJAP1/DKK1/ERBB4/WNT5A/FZD6/MLLT3	6	Cellular and microenvironment remodelling
GO:0035148	tube formation	6/125	15/731	0.0293237	0.341947	0.315973	WNT5A/FZD6/TGFB2/IFT57/ADM/SIX4	6	Cellular and microenvironment remodelling
GO:0045669	positive regulation of osteoblast differentiation	6/125	15/731	0.0293237	0.341947	0.315973	IGF1/ACVR2A/ACVR2B/HGF/BMP6/GLI3	6	Bone
GO:0007272	ensheathment of neurons	7/125	19/731	0.0300645	0.341947	0.315973	SBF2/MTMR2/CNTN1/HGF/PTPRZ1/PTN/SLC8A3	7	Excluded
GO:0008366	axon ensheathment	7/125	19/731	0.0300645	0.341947	0.315973	SBF2/MTMR2/CNTN1/HGF/PTPRZ1/PTN/SLC8A3	7	Excluded
GO:0048598	embryonic morphogenesis	16/125	59/731	0.0301146	0.341947	0.315973	DKK1/LRIG3/EFEMP1/ACVR2A/FRZB/ITGAV/ACVR2B/WNT5A/VEGFC/MYO6/FZD6/TGFB2/IFT57/GLI3/ADM/SIX4	16	Cellular and microenvironment remodelling
GO:0007389	pattern specification process	12/125	41/731	0.033333	0.347542	0.321144	DKK1/NRG3/ACVR2A/ERBB4/ACVR2B/WNT5A/CXXC4/FEZF1/DMRT2/MLLT3/IFT57/GLI3	12	Excluded
GO:0007610	behavior	18/125	70/731	0.0367787	0.347542	0.321144	DKK1/FZD4/CNTN1/EDNRB/INSR/ACVR2A/SCN9A/KIT/RNF180/ETV1/KCND2/PTPRZ1/GPR37/PTN/MORC1/TPBG/GLI3/SLC8A3	18	Excluded
GO:0001822	kidney development	11/125	37/731	0.0368129	0.347542	0.321144	EDNRB/ERBB4/ACVR2B/WNT5A/SLIT2/TGFB2/TIPARP/BMP6/GLI3/SIX4/FMN1	11	Excluded
GO:0072001	renal system development	11/125	37/731	0.0368129	0.347542	0.321144	EDNRB/ERBB4/ACVR2B/WNT5A/SLIT2/TGFB2/TIPARP/BMP6/GLI3/SIX4/FMN1	11	Excluded
GO:0001667	ameboidal-type cell migration	14/125	51/731	0.0378792	0.347542	0.321144	EDNRB/ACVR1C/ERBB4/WNT5A/SLIT2/KIT/VEGFC/FER/HSPB1/PTN/GADD45A/TGFB2/MCC/TPBG	14	Excluded
GO:0120254	olefinic compound metabolic process	5/125	12/731	0.0388446	0.347542	0.321144	CYP2J2/PLA2G4A/EDNRB/BMP6/ADM	5	Excluded
GO:0045667	regulation of osteoblast differentiation	7/125	20/731	0.0398144	0.347542	0.321144	IGF1/ACVR2A/ACVR2B/VEGFC/HGF/BMP6/GLI3	7	Bone
GO:0090287	regulation of cellular response to growth factor stimulus	12/125	42/731	0.0399409	0.347542	0.321144	DKK1/FZD4/NEO1/LTBP1/SPRED2/WNT5A/SLIT2/VEGFC/TMEM108/SAP30L/ZNF451/CTDSPL2	12	Growth
GO:0014068	positive regulation of phosphatidylinositol 3-kinase signaling	6/125	16/731	0.0404808	0.347542	0.321144	IGF1/INSR/ERBB4/KIT/HGF/TGFB2	6	PI3K pathway
GO:0035567	non-canonical Wnt signaling pathway	6/125	16/731	0.0404808	0.347542	0.321144	DKK1/FZD4/FRZB/WNT5A/FZD6/MLLT3	6	Wnt signaling
GO:0060070	canonical Wnt signaling pathway	11/125	38/731	0.0443798	0.371945	0.343693	BCL9/DKK1/FZD4/EDNRB/FRZB/WNT5A/FZD6/MLLT3/MCC/TPBG/GLI3	11	Wnt signaling
GO:0050808	synapse organization	15/125	57/731	0.0457615	0.374606	0.346152	DKK1/MTMR2/CNTN5/INSR/ERBB4/WNT5A/EFNA5/PCLO/UNC13B/TMEM108/CAST/TPBG/SIX4/SLC8A3/DMPK	15	Excluded

### Sheet: Categorized Pathways
Pathway Category	GO Terms	Geneset (MGUS)	Geneset (SMM)	Geneset (MM)
Growth	regulation of cellular response to growth factor stimulus			DKK1/FZD4/NEO1/LTBP1/SPRED2/WNT5A/SLIT2/VEGFC/TMEM108/SAP30L/ZNF451/CTDSPL2
Wnt signaling	non-canonical Wnt signaling pathway		DKK1/FRZB/WNT5A/FZD6/MLLT3	DKK1/FZD4/FRZB/WNT5A/FZD6/MLLT3
	Wnt signaling pathway, planar cell polarity pathway		DKK1/WNT5A/FZD6/MLLT3
	canonical Wnt signaling pathway		BCL9/DKK1/FRZB/WNT5A/FZD6/MLLT3/MCC/TPBG	BCL9/DKK1/FZD4/EDNRB/FRZB/WNT5A/FZD6/MLLT3/MCC/TPBG/GLI3
	negative regulation of canonical Wnt signaling pathway		DKK1/FRZB/WNT5A/FZD6/MLLT3/MCC/TPBG	DKK1/FZD4/FRZB/WNT5A/FZD6/MLLT3/MCC/TPBG/GLI3
	negative regulation of Wnt signaling pathway	DKK1/FZD4/CXXC4/FZD6/MCC	DKK1/FRZB/WNT5A/CXXC4/FZD6/MLLT3/MCC/TPBG	DKK1/FZD4/FRZB/WNT5A/CXXC4/FZD6/MLLT3/MCC/TPBG/GLI3
Cellular and microenvironment remodelling	anterior/posterior pattern specification		DKK1/ACVR2A/ACVR2B/WNT5A/DMRT2/MLLT3	DKK1/ACVR2A/ACVR2B/WNT5A/FEZF1/DMRT2/MLLT3/GLI3
	regionalization		DKK1/ACVR2A/ACVR2B/WNT5A/CXXC4/DMRT2/MLLT3	DKK1/ACVR2A/ACVR2B/WNT5A/CXXC4/FEZF1/DMRT2/MLLT3/IFT57/GLI3
	regulation of establishment of planar polarity		DKK1/WNT5A/FZD6/MLLT3
	morphogenesis of embryonic epithelium			WNT5A/VEGFC/FZD6/TGFB2/IFT57/ADM/SIX4
	epithelial tube morphogenesis			WNT5A/SLIT2/FZD6/TGFB2/IFT57/GLI3/ADM/SIX4/FMN1
	morphogenesis of a polarized epithelium			AJAP1/DKK1/ERBB4/WNT5A/FZD6/MLLT3
	embryonic morphogenesis			DKK1/LRIG3/EFEMP1/ACVR2A/FRZB/ITGAV/ACVR2B/WNT5A/VEGFC/MYO6/FZD6/TGFB2/IFT57/GLI3/ADM/SIX4
	tube formation			WNT5A/FZD6/TGFB2/IFT57/ADM/SIX4
Bone	positive regulation of ossification			ACVR2A/ACVR2B/WNT5A/PTN/TGFB2/BMP6
	positive regulation of osteoblast differentiation			IGF1/ACVR2A/ACVR2B/HGF/BMP6/GLI3
	regulation of osteoblast differentiation			IGF1/ACVR2A/ACVR2B/VEGFC/HGF/BMP6/GLI3
PI3K pathway	phosphatidylinositol-mediated signaling	IGF1/INSR/PLCL1/KIT/HGF/ANGPT1	IGF1/INSR/PLCL1/KIT/HGF/ANGPT1	IGF1/INSR/PLCL1/ERBB4/KIT/HGF/TGFB2/PLCD3
	inositol lipid-mediated signaling	IGF1/INSR/PLCL1/KIT/HGF/ANGPT1	IGF1/INSR/PLCL1/KIT/HGF/ANGPT1	IGF1/INSR/PLCL1/ERBB4/KIT/HGF/TGFB2/PLCD3
	positive regulation of phosphatidylinositol 3-kinase signaling	IGF1/INSR/KIT/HGF/ANGPT1	IGF1/INSR/KIT/HGF/ANGPT1	IGF1/INSR/ERBB4/KIT/HGF/TGFB2
	regulation of phosphatidylinositol 3-kinase signaling	IGF1/INSR/KIT/HGF/ANGPT1	IGF1/INSR/KIT/HGF/ANGPT1
	phosphatidylinositol 3-kinase signaling	IGF1/INSR/KIT/HGF/ANGPT1	IGF1/INSR/KIT/HGF/ANGPT1
	positive regulation of peptidyl-tyrosine phosphorylation	CNTN1/IGF1/KIT/BTC/HGF/ANGPT1
Chemotaxis	chemotaxis	NRG3/CNTN5/CNTN1/BOC/SLIT2/KIT/VEGFC/LAMA2/ETV1/HSPB1/HGF/MTUS1/ANGPT1	NRG3/CNTN5/NCAM1/CNTN1/WNT5A/BOC/SLIT2/KIT/VEGFC/LAMA2/ETV1/HGF/MTUS1/ANGPT1/ARTN/EPHA6/TPBG	NRG3/CNTN5/NCAM1/CNTN1/EDNRB/NEO1/ITGAV/WNT5A/BOC/SLIT2/KIT/VEGFC/EFNA5/FER/LAMA2/ETV1/HSPB1/HGF/FEZF1/PTN/MTUS1/TMEFF1/TGFB2/EPHA6/TPBG/GLI3
	taxis	NRG3/CNTN5/CNTN1/BOC/SLIT2/KIT/VEGFC/LAMA2/ETV1/HSPB1/HGF/MTUS1/ANGPT1	NRG3/CNTN5/NCAM1/CNTN1/WNT5A/BOC/SLIT2/KIT/VEGFC/LAMA2/ETV1/HGF/MTUS1/ANGPT1/ARTN/EPHA6/TPBG	NRG3/CNTN5/NCAM1/CNTN1/EDNRB/NEO1/ITGAV/WNT5A/BOC/SLIT2/KIT/VEGFC/EFNA5/FER/LAMA2/ETV1/HSPB1/HGF/FEZF1/PTN/MTUS1/TMEFF1/TGFB2/EPHA6/TPBG/GLI3
	axon guidance	CNTN5/CNTN1/BOC/SLIT2/LAMA2/ETV1	CNTN5/NCAM1/CNTN1/WNT5A/BOC/SLIT2/LAMA2/ETV1/ARTN/EPHA6	CNTN5/NCAM1/CNTN1/NEO1/WNT5A/BOC/SLIT2/EFNA5/LAMA2/ETV1/FEZF1/TMEFF1/EPHA6/GLI3
	axonogenesis		CNTN5/NCAM1/CNTN1/MAP2/WNT5A/BOC/SLIT2/LAMA2/ETV1/ARTN/EPHA6	CNTN5/NCAM1/CNTN1/NEO1/RAPH1/MAP2/WNT5A/BOC/SLIT2/EFNA5/LAMA2/ETV1/PTPRZ1/FEZF1/TMEFF1/EPHA6/GLI3
Migration	tissue migration	SLIT2/KIT/VEGFC/HSPB1/ANGPT1/GADD45A/MCC
	epithelium migration	SLIT2/KIT/VEGFC/HSPB1/ANGPT1/GADD45A/MCC
	regulation of epithelial cell migration	SLIT2/VEGFC/HSPB1/ANGPT1/GADD45A/MCC
	regulation of endothelial cell migration	SLIT2/VEGFC/HSPB1/ANGPT1/GADD45A
	endothelial cell migration	SLIT2/VEGFC/HSPB1/ANGPT1/GADD45A
